# MARINER: a surround visual stimulator for vision research in aquatic animals

**DOI:** 10.64898/2026.06.09.731119

**Authors:** Tim C. Hladnik, David-Samuel Burkhardt, Yue Zhang, Patrick Weygoldt, Alexander Wendt, Buket Solak, Tod R. Thiele, Aristides B. Arrenberg

## Abstract

Aquatic vertebrates are increasingly used in neuroscience research, yet underwater visual stimulation remains a challenge. Commonly used monochromatic stimuli have been shown to be inadequate to activate many visual neurons properly, and underwater refraction artifacts are prone to ruin stimulus designs. Here, we present MARINER – a visual stimulator, which remedies these issues and integrates concurrent behavioral and neurophysiological two-photon calcium imaging recordings. MARINER’s full-field visual stimulation combined with receptive field mapping reveals that the visual field of larval zebrafish is larger than previously thought, extending almost down below the fish, and is spatially biased to better utilize motion content in naturalistic visual scenes. Using chromatic motion nulling, we further show that behavioral responses and task-associated sensory neurons are colorblind for “red” and “green” during the larva’s optokinetic response. The MARINER stimulator facilitates naturalistic stimulation and faithful presentation of colored visual underwater stimuli for small aquatic species.
