## Supplementary material for "MARINER: a surround visual stimulator for vision research in aquatic animals": Bill of materials

Description	Manufacturer	Manufacturer ID	Quantity	Category	Note
Aluminum Breadboard, 600 mm x 600 mm x 12.7 mm, M6 Taps	Thorlabs	MB6060/M	1	Base
Industrial camera A2A1920-IMX392	Basler	a2A1920-51gmBAS	1	Behavioral camera
USB 3.0 Camera Cable, Micro-B to Standard-A Plug, 8 m	Basler	Cable USB 3.0 Micro B sl/A, P, 8 m	1	Behavioral camera
N-BK7 Plano-Convex Lens, Ø1", f = 100 mm, AR Coating: 650–1050 nm	Thorlabs	LA1509-B	1	Behavioral camera
N-BK7 Plano-Convex Lens, Ø1", f = 200 mm, AR Coating: 650–1050 nm	Thorlabs	LA1708-B	1	Behavioral camera
30 mm Cage Cube	Thorlabs	C4W	1	Behavioral camera
Ø1" Optic Mount for 30 mm Cage Cube w/ Setscrew Retention	Thorlabs	B5C1	1	Behavioral camera
30 mm Cage Cube Rotation Platform (Metric)	Thorlabs	B3CR/M	1	Behavioral camera
Blank Cover Plate, Metric	Thorlabs	B1C/M	1	Behavioral camera
30 mm Cage System Iris Diaphragm (Ø0.8–20 mm)	Thorlabs	CP20D	1	Behavioral camera
Right-Angle Kinematic Mount for Ø1" Optics, 30 mm Cage Compatible	Thorlabs	C45P	1	Behavioral camera
Ø1" Protected Gold Mirror	Thorlabs	PF10-03-M01	2	Behavioral camera
Ø1" Adjustable Lens Tube, 0.81" Travel	Thorlabs	SM1V10	1	Behavioral camera
SM1 Lens Tube, 0.50" Depth, SM1RR Retaining Ring, 5 Pack	Thorlabs	SM1L05-P5	1	Behavioral camera
SM1 Lens Tube, 1.00" Depth, SM1RR Retaining Ring, 5 Pack	Thorlabs	M1L10-P5	1	Behavioral camera
SM1-Threaded 30 mm Cage Plate, 0.35" Thick, 2 Retaining Rings, M4 Tap	Thorlabs	CP33/M	3	Behavioral camera
SM1-Threaded 30 mm Cage Plate, 0.50" Thick, 2 Retaining Rings, M4 Tap	Thorlabs	CP33T/M	1	Behavioral camera
30 mm Cage Plate w/ Removable Filter Holder, Ø1" Optics, M4 Tap	Thorlabs	CFH2R/M	1	Behavioral camera
Adapter, External C-Mount to External SM1, 3.2 mm Spacer	Thorlabs	SM1A39	1	Behavioral camera
Externally SM1-Threaded End Cap	Thorlabs	SM1CP2	2	Behavioral camera
Cage Assembly Rod, 8", Ø6 mm, 4 Pack	Thorlabs	ER8-P4	1	Behavioral camera
Cage Assembly Rod, 4", Ø6 mm, 4 Pack	Thorlabs	ER4-P4	1	Behavioral camera
Center mirror mount	3D printed		1	Center assembly
Pyramid mirror mount	3D printed		1	Center assembly
Bulb holder	3D printed		1	Center assembly
Fishbowl	3D printed		1	Center assembly
Pyramid mirror Ø80mm x 26.5mm, four-sided, 136°	LT Ultra-Precision Technology GmbH	122680	1	Center assembly	M2
50 mm Dovetail Translation Stage, M6 x 1.0 Taps	Thorlabs	DTS50/M	2	Center assembly	Most linear trans. stages w/ M6 taps should work
34 mm Construction Rail, L = 500 mm	Thorlabs	XT34-500	1	Center assembly	Cut into 20 and 30cm piece
Magnetic Mounting Base, 50 mm x 75 mm x 10 mm	Thorlabs	BA2R/M	2	Center assembly
Dovetail Mounting Clamp for 34 mm Rails, Metric	Thorlabs	XT34HP/M	2	Center assembly
Ø12.7 mm Optical Post, SS, M4 Setscrew, M6 Tap, L = 30 mm	Thorlabs	TR30/M	2	Center assembly
SM2 Lens Tube Without External Threads, 1" Thread Depth	Thorlabs	SM2M10	1	Center assembly
Ø2" Broadband Dielectric Mirror, 400 - 750 nm	Thorlabs	BB2-E02	1	Center assembly	M1
Slip Ring for SM2 Lens Tubes, M4 Tap	Thorlabs	SM2RC/M	1	Center assembly
Teensy breakout box	3D printed		1	Lighting
Socket connector, 36-pin, separable	BKL electronic	10120802	4	Lighting	Or similar socket connector
Lightcrafter LED signal connector	JST	PHDR-14VS	1	Lighting
Lightcrafter LED signal connector cables	JST	APAPA22K254	14	Lighting
BNC cable	NEDIS	CVGL01000BK50	5	Lighting	Or similar BNC cable
Microcontroller Teensy 4.1 with header	PJRC	TEENSY41H	1	Lighting
Dot-strip matrix PCB Laminated paper, 50x100 mm	Rademacher	H25PS050	1	Lighting	Or similar dot-strip matrix PCB
BNC panel socket, central mounting, soldered vers.	Radiall	R141A 605 000	5	Lighting	Or similar BNC panel socket
Chrolis 6-LED light source	Thorlabs	CHROLIS	1	Lighting	625-590-565-475-420-365nm
Chrolis Breakout Box	Thorlabs	BBC1	1	Lighting
Lightcrafter mounting platform	3D printed		1	Projector
Lightcrafter lens holder	3D printed		1	Projector
0.45" DLP® Fiber couple E4500MKII™ Development Module LLG On Axis Projection	EKB technologies	DPM-FE4500MKIIFLLGOX	1	Projector
7" x 4" Lab Jack, 2.26" Vertical Travel, 75 lbs Load Capacity, M6 Taps	Thorlabs	L490/M	1	Projector	This is mostly for convenience, 50 or 75mm 1/2" posts should also work instead (4x TR50/M or 4x TR75/M)
Ø1" Achromatic Doublet, ARC: 400 - 700 nm, f = 60 mm	Thorlabs	AC254-060-A	1	Projector	L1
50 mm Dovetail Translation Stage, M6 x 1.0 Taps	Thorlabs	DTS50/M	2	Projector	Most linear trans. stages with M6 taps should work
Set of jumper wires			~20	Projector	Any jumper wires compatible with choosen socket connector
Angled slip ring holder for lenses	3D printed		4	Radial arms
Angled holder for Kinematic mirror mount	3D printed		4	Radial arms
Construction rail mount to dovetail rail carrier	3D printed		4	Radial arms
Slip Ring for SM2 Lens Tubes, M4 Tap	Thorlabs	SM2RC/M	4	Radial arms
Kinematic Mirror Mount for Ø2" Optics with Visible Laser Quality Mirror	Thorlabs	KM200-E02	4	Radial arms	M3
Dovetail Optical Rail, 300 mm, Metric	Thorlabs	RLA300/M	4	Radial arms
Dovetail Rail Carrier, 50.8 mm x 25.4 mm, M6 Counterbore, M4 Taps	Thorlabs	RC2/M	8	Radial arms
Ø2" Achromatic Doublet, ARC: 400 - 700 nm, f = 75.0 mm	Thorlabs	AC508-075-A	4	Radial arms	L2
SM2 Lens Tube, 2" Thread Depth, One Retaining Ring Included	Thorlabs	SM2L20	4	Radial arms
25 mm Square Construction Rail, 225 mm Long, M6 Taps	Thorlabs	XE25L225/M	4	Radial arms
Low-Profile T-Nut, M6 x 1.0 Tapped Hole, 10 Pack	Thorlabs	XE25T3/M	2	Radial arms
